# Gene expression dynamics through time reveal low pleiotropy genes underlying local adaptation in silver birch (*Betula pendula*)

**DOI:** 10.64898/2026.10.16.759317

**Authors:** Jenni Sirén, Jaana Vuosku, Sonja T. Kujala, Katri Kärkkäinen, Ysaline Perraud, Jenni Punttila, Jukka-Pekka Verta, Tanja Pyhäjärvi

**Author notes:** Author for correspondence: Jenni Sirén.

## Abstract

Understanding the molecular mechanisms underlying local adaptation in boreal trees is important for assessing their adaptive potential under climate change. The role of pleiotropy in polygenic local adaptation remains poorly understood. Here we studied growth and temporal transcriptomic responses to photoperiod in three photoperiod treatments in three populations of *Betula pendula* within a two-week time period to identify genes and co-expression networks underlying local adaptation and to estimate the level of pleiotropy in population specific gene expression. We used RNA sequencing to characterize the temporal transcriptomic responses which were analyzed with variance partitioning, differential gene expression and weighted co-expression network analyses. Photoperiod treatment and sampling time were the main drivers of gene expression variation both at the co-expression module and single gene level. The majority of circadian clock and flowering time genes exhibited striking similarity across populations. Nevertheless, we detected small but significant population effects in the temporal gene expression patterns which were concentrated on the periphery of the co-expression networks consistent with low pleiotropy effects. Our findings suggest that local adaptation to growing season length among populations exhibiting very low genetic differentiation along a latitudinal cline in *B. pendula* is likely polygenic and potentially governed through low pleiotropy genes.
