## Supplementary material for "Gene expression dynamics through time reveal low pleiotropy genes underlying local adaptation in silver birch (*Betula pendula*)": Table S1

### Sheet: Sheet1
General information							Mapping to Betula pendula					Mapping to Betula pubescens					featureCounts
Sample name	Population	Mother tree	Photoperiod	Sampling time	Room	Total reads (M)	Aligned (M)	Aligned %	Uniquely aligned (M)	Uniquely aligned %	Multimapped (M)	Aligned (M)	Aligned %	Uniquely aligned (M)	Uniquely aligned %	Multimapped (M)	Assigned	Unassigned (no features)	Unassigned (ambiguity)	Assigned %	Unassigned (no feature) %	Unassigned (ambiguity) %
PUN2_CL_S1_R2	PUN	PUN2	CL	S1	R2	22.0884	21.1321	95.67	20.5529	93.05	0.579239	21.0839	95.46	12.6292	57.18	8.45461	20409484	1306708	305589	92.68	5.93	1.39
PUN1_CL_S1_R2	PUN	PUN1	CL	S1	R2	22.6134	21.8181	96.48	21.3093	94.23	0.508832	21.7775	96.31	13.1989	58.37	8.57862	21067256	1262670	253774	93.29	5.59	1.12
ORA6_CL_S1_R2	ORA	ORA6	CL	S1	R2	20.8043	19.8664	95.49	19.3584	93.05	0.508033	19.7134	94.76	12.0283	57.82	7.6851	19344423	1122987	228232	93.47	5.43	1.1
ORA4_CL_S1_R2	ORA	ORA4	CL	S1	R2	21.2785	20.0275	94.12	19.4947	91.62	0.532794	19.8716	93.39	12.0798	56.77	7.79175	19344934	1282554	272187	92.56	6.14	1.3
PUN4_CL_S1_R2	PUN	PUN4	CL	S1	R2	23.151	21.8665	94.45	21.3066	92.03	0.55993	21.7583	93.99	13.1442	56.78	8.61405	21183429	1331222	265112	92.99	5.84	1.16
PUN3_LD1_S2_R2	PUN	PUN3	LD1	S2	R2	21.8667	20.7504	94.9	20.1713	92.25	0.579074	20.6852	94.6	12.4457	56.92	8.23948	20088101	1321851	293483	92.56	6.09	1.35
PUN4_LD1_S2_R2	PUN	PUN4	LD1	S2	R2	21.8735	20.624	94.29	20.0584	91.7	0.565562	20.4727	93.6	12.3511	56.47	8.12157	20032520	1279739	254098	92.89	5.93	1.18
ORA8_LD1_S2_R2	ORA	ORA8	LD1	S2	R2	21.5068	20.6697	96.11	20.1882	93.87	0.481506	20.6418	95.98	12.4926	58.09	8.14921	19972675	1186021	242984	93.32	5.54	1.14
ORA5_LD1_S2_R2	ORA	ORA5	LD1	S2	R2	20.4722	19.4912	95.21	18.9059	92.35	0.585314	19.4241	94.88	11.6992	57.15	7.72487	18854548	1238660	319099	92.37	6.07	1.56
ORA4_LD1_S2_R2	ORA	ORA4	LD1	S2	R2	22.059	21.2116	96.16	20.6859	93.78	0.525681	21.179	96.01	12.7503	57.8	8.42874	20325990	1413535	278252	92.32	6.42	1.26
PUN8_LD1_S2_R2	PUN	PUN8	LD1	S2	R2	21.7536	20.3033	93.33	19.6873	90.5	0.616037	20.074	92.28	12.0944	55.6	7.97968	19766120	1329224	288026	92.44	6.22	1.35
PUN7_LD1_S2_R2	PUN	PUN7	LD1	S2	R2	21.4217	20.3773	95.13	19.4777	90.93	0.899593	20.3459	94.98	12.2935	57.39	8.05231	19874550	1343645	602820	91.08	6.16	2.76
ORA7_LD1_S2_R2	ORA	ORA7	LD1	S2	R2	21.7972	20.9841	96.27	20.4967	94.03	0.487427	20.9731	96.22	12.7122	58.32	8.2609	20277516	1197534	256175	93.31	5.51	1.18
ORA1_LD1_S2_R2	ORA	ORA1	LD1	S2	R2	22.6971	21.7868	95.99	21.2774	93.75	0.509347	21.7752	95.94	13.1137	57.78	8.66149	21052774	1263927	257200	93.26	5.6	1.14
ORA4_CL_S1_R1	ORA	ORA4	CL	S1	R1	23.8891	21.8179	91.33	21.2621	89	0.555843	21.8055	91.27	13.2332	55.39	8.57229	21039105	1312073	278377	92.97	5.8	1.23
ORA6_CL_S1_R1	ORA	ORA6	CL	S1	R1	22.7871	21.1875	92.98	20.6608	90.67	0.526705	21.1317	92.73	12.8206	56.26	8.31102	20201998	1547511	216079	91.97	7.05	0.98
ORA8_CL_S1_R1	ORA	ORA8	CL	S1	R1	22.4581	21.0022	93.52	20.4539	91.08	0.548373	20.9896	93.46	12.675	56.44	8.31459	20235430	1311680	277418	92.72	6.01	1.27
PUN1_CL_S1_R1	PUN	PUN1	CL	S1	R1	23.6667	22.6137	95.55	22.0392	93.12	0.574462	22.5742	95.39	13.8494	58.52	8.72479	21768287	1424255	272478	92.77	6.07	1.16
PUN3_CL_S1_R1	PUN	PUN3	CL	S1	R1	26.8852	24.5546	91.33	23.5708	87.67	0.983773	24.4493	90.94	14.9762	55.7	9.47309	23409887	2032824	686309	89.59	7.78	2.63
PUN7_CL_S1_R1	PUN	PUN7	CL	S1	R1	22.3004	21.0881	94.57	20.5161	92	0.572046	21.0319	94.32	12.8263	57.52	8.20553	20414173	1232293	296478	93.03	5.62	1.35
VAL1_CL_S1_R1	VAL	VAL1	CL	S1	R1	22.5833	21.0663	93.28	20.3653	90.18	0.700967	21.0024	93	12.8398	56.86	8.16259	20024167	1710688	406377	90.44	7.73	1.84
VAL3_CL_S1_R1	VAL	VAL3	CL	S1	R1	22.1385	20.9098	94.45	20.3955	92.13	0.514348	20.8828	94.32	12.6594	57.18	8.22333	20276572	1143248	247497	93.58	5.28	1.14
VAL7_CL_S1_R1	VAL	VAL7	CL	S1	R1	27.0056	21.3058	78.89	20.6652	76.52	0.640554	21.261	78.73	13.0102	48.18	8.25078	20280048	1673560	324558	91.03	7.51	1.46
ORA1_CL_S1_R1	ORA	ORA1	CL	S1	R1	23.2585	21.958	94.41	21.3391	91.75	0.618911	21.9225	94.26	13.2919	57.15	8.63058	20998208	1563992	320588	91.76	6.83	1.4
ORA5_CL_S1_R1	ORA	ORA5	CL	S1	R1	23.6405	22.1339	93.63	21.5616	91.21	0.572254	22.0509	93.28	13.3609	56.52	8.69	21051703	1708679	243043	91.52	7.43	1.06
ORA7_CL_S1_R1	ORA	ORA7	CL	S1	R1	23.7571	21.7798	91.68	21.0982	88.81	0.681555	21.743	91.52	13.275	55.88	8.468	20819849	1616632	405474	91.15	7.08	1.78
PUN2_CL_S1_R1	PUN	PUN2	CL	S1	R1	23.6139	22.3171	94.5	21.7091	91.93	0.607991	22.2682	94.3	13.7038	58.03	8.56436	21485360	1388728	315472	92.65	5.99	1.36
PUN4_CL_S1_R1	PUN	PUN4	CL	S1	R1	23.7252	21.426	90.31	20.8519	87.89	0.574142	21.3943	90.17	12.9615	54.63	8.4328	20470919	1529372	295752	91.81	6.86	1.33
PUN8_CL_S1_R1	PUN	PUN8	CL	S1	R1	25.1767	22.5791	89.68	21.9548	87.2	0.624361	22.5483	89.56	13.793	54.78	8.75536	21560354	1597161	342763	91.75	6.8	1.46
VAL2_CL_S1_R1	VAL	VAL2	CL	S1	R1	23.5542	21.7792	92.47	21.0878	89.53	0.691478	21.7503	92.34	13.2593	56.29	8.49108	20832326	1537091	431218	91.37	6.74	1.89
VAL6_CL_S1_R1	VAL	VAL6	CL	S1	R1	23.4462	22.1312	94.39	21.5642	91.97	0.566999	22.0654	94.11	13.6414	58.18	8.42397	21276469	1461705	234084	92.62	6.36	1.02
VAL8_CL_S1_R1	VAL	VAL8	CL	S1	R1	26.565	22.8636	86.07	21.6441	81.48	1.21955	21.4275	80.66	13.0686	49.19	8.35893	21845650	3208843	248927	86.33	12.68	0.98
PUN7_CL_S1_R2	PUN	PUN7	CL	S1	R2	24.2279	22.8718	94.4	22.2149	91.69	0.656928	22.7687	93.98	13.8369	57.11	8.93179	22036840	1535778	306435	92.29	6.43	1.28
PUN8_CL_S1_R2	PUN	PUN8	CL	S1	R2	23.5375	22.1849	94.25	21.6449	91.96	0.539993	22.1445	94.08	13.4182	57.01	8.72629	21491384	1218949	265376	93.54	5.31	1.16
VAL3_CL_S1_R2	VAL	VAL3	CL	S1	R2	23.9578	22.515	93.98	21.8896	91.37	0.625349	22.4286	93.62	13.6815	57.11	8.74715	21649163	1475562	320115	92.34	6.29	1.37
ORA1_CL_S1_R2	ORA	ORA1	CL	S1	R2	23.3474	21.9114	93.85	21.1806	90.72	0.730744	21.8931	93.77	13.3331	57.11	8.55998	21063790	1528485	434210	91.48	6.64	1.89
ORA7_CL_S1_R2	ORA	ORA7	CL	S1	R2	23.4615	21.4175	91.29	20.8125	88.71	0.604909	21.3735	91.1	13.0922	55.8	8.28132	20490670	1499829	327239	91.81	6.72	1.47
ORA8_CL_S1_R2	ORA	ORA8	CL	S1	R2	25.2007	22.5542	89.5	21.8946	86.88	0.659632	22.3965	88.87	13.7496	54.56	8.64696	21512742	1781399	288177	91.22	7.55	1.22
PUN3_CL_S1_R2	PUN	PUN3	CL	S1	R2	22.9458	21.7063	94.6	21.1718	92.27	0.534461	21.6958	94.55	13.1549	57.33	8.54091	20796736	1428017	243954	92.56	6.36	1.09
VAL1_CL_S1_R2	VAL	VAL1	CL	S1	R2	25.0364	21.7306	86.8	21.0996	84.28	0.631055	21.7318	86.8	13.2293	52.84	8.50253	20740502	1582898	332144	91.55	6.99	1.47
VAL2_CL_S1_R2	VAL	VAL2	CL	S1	R2	22.9548	21.3045	92.81	20.7161	90.25	0.588439	21.3017	92.8	13.0151	56.7	8.28661	20639600	1201417	317354	93.15	5.42	1.43
VAL6_CL_S1_R2	VAL	VAL6	CL	S1	R2	24.2043	22.7333	93.92	22.1546	91.53	0.578713	22.7421	93.96	13.8038	57.03	8.93837	21809290	1452177	294621	92.58	6.16	1.25
VAL7_CL_S1_R2	VAL	VAL7	CL	S1	R2	24.8367	22.8114	91.84	22.1894	89.34	0.621915	22.8321	91.92	13.8724	55.85	8.95963	21846988	1569476	317524	92.05	6.61	1.34
VAL8_CL_S1_R2	VAL	VAL8	CL	S1	R2	22.617	21.4772	94.96	20.8926	92.38	0.584548	21.4949	95.04	13.0225	57.58	8.47237	20666999	1319066	326481	92.63	5.91	1.46
ORA6_CL_S1_R3	ORA	ORA6	CL	S1	R3	25.3544	22.4251	88.44	21.7726	85.87	0.652514	22.4223	88.43	13.7328	54.16	8.6895	21548800	1419688	407999	92.18	6.07	1.75
ORA8_CL_S1_R3	ORA	ORA8	CL	S1	R3	26.608	22.6263	85.03	22.0353	82.81	0.590922	22.6256	85.03	13.7254	51.58	8.90019	21531768	1640947	293844	91.76	6.99	1.25
PUN1_CL_S1_R3	PUN	PUN1	CL	S1	R3	23.1113	21.9073	94.79	21.3055	92.19	0.601774	21.8892	94.71	13.4392	58.15	8.44993	20854645	1601944	311584	91.6	7.04	1.37
PUN2_CL_S1_R3	PUN	PUN2	CL	S1	R3	23.1564	21.9035	94.59	21.2477	91.76	0.655809	21.8888	94.53	13.2657	57.29	8.62313	20917871	1601772	368672	91.39	7	1.61
PUN4_CL_S1_R3	PUN	PUN4	CL	S1	R3	22.7081	21.5897	95.08	21.0472	92.69	0.542449	21.5936	95.09	13.1279	57.81	8.46577	20727530	1384083	267308	92.62	6.18	1.19
PUN7_CL_S1_R3	PUN	PUN7	CL	S1	R3	24.5587	22.649	92.22	21.8208	88.85	0.828255	22.6491	92.23	13.828	56.31	8.82117	21860559	1494404	569073	91.37	6.25	2.38
VAL7_CL_S1_R3	VAL	VAL7	CL	S1	R3	24.3331	21.8739	89.89	21.1792	87.04	0.694687	21.9056	90.02	13.3403	54.82	8.56532	21011915	1471454	457036	91.59	6.41	1.99
ORA1_CL_S1_R3	ORA	ORA1	CL	S1	R3	26.0205	22.5149	86.53	21.7551	83.61	0.759791	22.5536	86.68	13.9002	53.42	8.65343	21586639	1577681	493895	91.24	6.67	2.09
ORA4_CL_S1_R3	ORA	ORA4	CL	S1	R3	24.9282	22.6491	90.85	22.0421	88.42	0.606955	22.6537	90.87	13.8284	55.47	8.82529	21649726	1568996	298326	92.06	6.67	1.27
ORA5_CL_S1_R3	ORA	ORA5	CL	S1	R3	25.3338	22.4533	88.63	21.8488	86.24	0.604569	22.4573	88.65	13.674	53.98	8.78332	21419298	1592880	319844	91.8	6.83	1.37
ORA7_CL_S1_R3	ORA	ORA7	CL	S1	R3	23.745	22.4178	94.41	21.8259	91.92	0.591955	22.4325	94.47	13.7206	57.78	8.71187	21512192	1459998	305230	92.42	6.27	1.31
PUN3_CL_S1_R3	PUN	PUN3	CL	S1	R3	24.1064	22.6073	93.78	21.9456	91.04	0.66168	22.6115	93.8	13.7788	57.16	8.83273	21722532	1531163	379036	91.92	6.48	1.6
PUN8_CL_S1_R3	PUN	PUN8	CL	S1	R3	25.0612	22.3619	89.23	21.7724	86.88	0.589495	22.3479	89.17	13.5867	54.21	8.76118	21400143	1515396	282894	92.25	6.53	1.22
VAL1_CL_S1_R3	VAL	VAL1	CL	S1	R3	24.9871	23.3154	93.31	22.6096	90.49	0.705801	23.3197	93.32	14.1388	56.58	9.18092	22409915	1548077	392587	92.03	6.36	1.61
VAL2_CL_S1_R3	VAL	VAL2	CL	S1	R3	25.0169	22.2005	88.75	21.4033	85.56	0.797212	22.2602	88.98	13.5307	54.09	8.7295	21120262	1793402	506354	90.18	7.66	2.16
VAL3_CL_S1_R3	VAL	VAL3	CL	S1	R3	25.0162	22.4526	89.75	21.8518	87.35	0.600812	22.4411	89.7	13.6123	54.41	8.82874	21578151	1441810	298684	92.54	6.18	1.28
VAL6_CL_S1_R3	VAL	VAL6	CL	S1	R3	22.3464	20.4626	91.57	19.9432	89.25	0.51939	20.4553	91.54	12.5689	56.25	7.88643	19587391	1345698	278523	92.34	6.34	1.31
VAL8_CL_S1_R3	VAL	VAL8	CL	S1	R3	27.2257	24.2603	89.11	23.5905	86.65	0.669741	24.2532	89.08	14.7395	54.14	9.51372	23301452	1575064	360471	92.33	6.24	1.43
ORA4_SD_S2_R1	ORA	ORA4	SD	S2	R1	23.4529	21.9742	93.7	21.419	91.33	0.555163	21.9858	93.74	13.3893	57.09	8.59654	21161029	1355805	264445	92.89	5.95	1.16
ORA5_SD_S2_R1	ORA	ORA5	SD	S2	R1	24.6216	22.0793	89.67	21.4854	87.26	0.593927	22.0584	89.59	13.4729	54.72	8.58559	21315887	1306377	324157	92.89	5.69	1.41
ORA7_SD_S2_R1	ORA	ORA7	SD	S2	R1	24.3526	22.801	93.63	22.2193	91.24	0.581772	22.7846	93.56	13.9892	57.44	8.79543	21915493	1434013	306749	92.64	6.06	1.3
ORA8_SD_S2_R1	ORA	ORA8	SD	S2	R1	27.2337	25.3667	93.14	24.5408	90.11	0.825944	25.3549	93.1	15.6266	57.38	9.72824	24249910	1839007	519959	91.13	6.91	1.95
PUN3_SD_S2_R1	PUN	PUN3	SD	S2	R1	24.2509	22.4293	92.49	21.8623	90.15	0.567019	22.4252	92.47	13.6846	56.43	8.74058	21404294	1572273	280385	92.03	6.76	1.21
PUN4_SD_S2_R1	PUN	PUN4	SD	S2	R1	22.6972	21.5913	95.13	21.0551	92.77	0.536168	21.5944	95.14	13.2461	58.36	8.34834	20697128	1441868	256464	92.42	6.44	1.15
PUN7_SD_S2_R1	PUN	PUN7	SD	S2	R1	23.0861	21.1367	91.56	20.5459	89	0.590769	21.1351	91.55	12.9763	56.21	8.15875	20206044	1422456	368393	91.86	6.47	1.67
VAL6_SD_S2_R1	VAL	VAL6	SD	S2	R1	23.8159	22.1547	93.03	21.5952	90.68	0.559487	22.1547	93.03	13.5577	56.93	8.59697	21205416	1492499	265050	92.35	6.5	1.15
ORA1_SD_S2_R1	ORA	ORA1	SD	S2	R1	23.0072	21.5629	93.72	20.9695	91.14	0.593347	21.5604	93.71	13.1882	57.32	8.37222	20853886	1197356	375672	92.99	5.34	1.68
ORA6_SD_S2_R1	ORA	ORA6	SD	S2	R1	24.1892	22.6309	93.56	22.0358	91.1	0.595087	22.6379	93.59	13.9355	57.61	8.70238	21731981	1443471	310331	92.53	6.15	1.32
PUN1_SD_S2_R1	PUN	PUN1	SD	S2	R1	23.8539	22.1637	92.91	21.5905	90.51	0.573249	22.1235	92.75	13.4512	56.39	8.67231	21420753	1279344	301314	93.13	5.56	1.31
PUN2_SD_S2_R1	PUN	PUN2	SD	S2	R1	26.488	23.9472	90.4	23.2656	87.83	0.681547	23.9262	90.33	14.5477	54.92	9.37852	22868598	1685188	403149	91.63	6.75	1.62
PUN8_SD_S2_R1	PUN	PUN8	SD	S2	R1	24.5893	22.8387	92.88	22.2295	90.4	0.609157	22.8259	92.83	13.9499	56.73	8.87603	21815843	1543237	371912	91.93	6.5	1.57
VAL1_SD_S2_R1	VAL	VAL1	SD	S2	R1	26.3273	24.1596	91.77	23.4835	89.2	0.676101	24.1747	91.83	14.7	55.84	9.47472	23140061	1642418	377639	91.97	6.53	1.5
VAL2_SD_S2_R1	VAL	VAL2	SD	S2	R1	23.6678	22.0608	93.21	21.4777	90.75	0.583117	22.0432	93.14	13.5084	57.08	8.53477	21366279	1198243	329623	93.33	5.23	1.44
VAL3_SD_S2_R1	VAL	VAL3	SD	S2	R1	25.3391	22.6859	89.53	22.0492	87.02	0.636775	22.7092	89.62	13.8635	54.71	8.84567	21634074	1634770	370052	91.52	6.92	1.57
VAL7_SD_S2_R1	VAL	VAL7	SD	S2	R1	23.853	22.3645	93.76	21.796	91.38	0.568485	22.3993	93.91	13.9395	58.44	8.4598	21185438	1686270	314043	91.37	7.27	1.35
VAL8_SD_S2_R1	VAL	VAL8	SD	S2	R1	24.1828	22.3192	92.29	21.6655	89.59	0.653688	22.3129	92.27	13.6977	56.64	8.61518	21455832	1425221	403954	92.14	6.12	1.73
PUN1_LD1_S2_R2	PUN	PUN1	LD1	S2	R2	24.3548	22.8418	93.79	22.2696	91.44	0.572183	22.8314	93.75	13.9715	57.37	8.85996	22037780	1326293	320206	93.05	5.6	1.35
PUN2_LD1_S2_R2	PUN	PUN2	LD1	S2	R2	27.2708	25.7684	94.49	25.0921	92.01	0.676278	25.7158	94.3	15.5929	57.18	10.1229	24521414	1898776	345694	91.61	7.09	1.29
VAL1_LD1_S2_R2	VAL	VAL1	LD1	S2	R2	41.2545	19.5427	47.37	19.0355	46.14	0.507286	19.5446	47.38	11.9393	28.94	7.60529	18722071	1276372	275617	92.34	6.3	1.36
VAL2_LD1_S2_R2	VAL	VAL2	LD1	S2	R2	25.153	23.2388	92.39	22.6549	90.07	0.583967	23.2635	92.49	14.2744	56.75	8.98916	22250904	1523793	310280	92.38	6.33	1.29
VAL6_LD1_S2_R2	VAL	VAL6	LD1	S2	R2	23.3755	21.5539	92.21	21.0145	89.9	0.539375	21.558	92.23	13.2211	56.56	8.33693	20672763	1350959	306841	92.58	6.05	1.37
ORA6_LD1_S2_R2	ORA	ORA6	LD1	S2	R2	26.6678	24.1119	90.41	23.5084	88.15	0.603499	24.1189	90.45	14.7545	55.33	9.3644	23116061	1526950	347936	92.5	6.11	1.39
VAL3_LD1_S2_R2	VAL	VAL3	LD1	S2	R2	24.3929	22.9031	93.9	22.2846	91.36	0.618501	22.8981	93.88	13.9981	57.39	8.90001	21987097	1438468	402929	92.27	6.04	1.69
VAL7_LD1_S2_R2	VAL	VAL7	LD1	S2	R2	22.3452	20.8536	93.33	20.2847	90.78	0.568865	20.8601	93.35	12.7613	57.11	8.09888	20095984	1299420	321543	92.54	5.98	1.48
VAL8_LD1_S2_R2	VAL	VAL8	LD1	S2	R2	23.3462	22.0211	94.33	21.4569	91.91	0.564154	22.0091	94.27	13.4247	57.5	8.58435	21040461	1521713	294040	92.06	6.66	1.29
ORA6_LD2_S2_R3	ORA	ORA6	LD2	S2	R3	26.7545	24.4238	91.28	23.6574	88.42	0.766331	24.4761	91.49	14.9207	55.77	9.55539	23390208	1709333	495067	91.39	6.68	1.93
ORA7_LD2_S2_R3	ORA	ORA7	LD2	S2	R3	27.9431	25.9245	92.78	25.2397	90.33	0.684798	25.9186	92.75	15.8439	56.7	10.0747	24883931	1660337	380337	92.42	6.17	1.41
PUN2_LD2_S2_R3	PUN	PUN2	LD2	S2	R3	26.3918	23.0603	87.38	22.4222	84.96	0.638087	23.065	87.39	14.0093	53.08	9.05567	22075757	1560271	373044	91.95	6.5	1.55
PUN3_LD2_S2_R3	PUN	PUN3	LD2	S2	R3	23.4508	21.9429	93.57	21.3199	90.91	0.622919	21.9302	93.51	13.3086	56.75	8.62161	21007253	1526639	330937	91.88	6.68	1.45
PUN4_LD2_S2_R3	PUN	PUN4	LD2	S2	R3	24.2798	22.1302	91.14	21.4594	88.38	0.670852	22.1643	91.29	13.4823	55.53	8.68198	21071179	1670045	425738	90.95	7.21	1.84
VAL1_LD2_S2_R3	VAL	VAL1	LD2	S2	R3	23.5614	21.9684	93.24	21.3399	90.57	0.628484	21.9724	93.26	13.4151	56.94	8.55734	21117031	1447837	341314	92.19	6.32	1.49
ORA1_LD2_S2_R3	ORA	ORA1	LD2	S2	R3	24.2536	22.6202	93.26	22.0426	90.88	0.577652	22.6092	93.22	13.844	57.08	8.7652	21776040	1395554	296267	92.79	5.95	1.26
ORA4_LD2_S2_R3	ORA	ORA4	LD2	S2	R3	24.0367	21.7241	90.38	21.0474	87.56	0.676647	21.7516	90.49	13.2139	54.97	8.53766	21006110	1384818	366488	92.3	6.09	1.61
ORA5_LD2_S2_R3	ORA	ORA5	LD2	S2	R3	25.4504	23.4215	92.03	22.7837	89.52	0.637757	23.4195	92.02	14.2879	56.14	9.13165	22592550	1405783	366574	92.73	5.77	1.5
ORA8_LD2_S2_R3	ORA	ORA8	LD2	S2	R3	23.9495	21.0695	87.98	20.3849	85.12	0.6846	21.0743	88	12.7618	53.29	8.31254	20058496	1600901	457650	90.69	7.24	2.07
PUN1_LD2_S2_R3	PUN	PUN1	LD2	S2	R3	26.4193	24.2171	91.67	23.5182	89.02	0.698918	24.2035	91.61	14.6763	55.55	9.52712	23478873	1418365	390990	92.85	5.61	1.55
PUN7_LD2_S2_R3	PUN	PUN7	LD2	S2	R3	24.4696	22.4522	91.75	21.8419	89.26	0.610318	22.4377	91.69	13.6276	55.69	8.81006	21750867	1294330	320962	93.09	5.54	1.37
PUN8_LD2_S2_R3	PUN	PUN8	LD2	S2	R3	26.3112	22.699	86.27	22.1198	84.07	0.579221	22.6884	86.23	13.8345	52.58	8.85388	21628820	1607053	308940	91.86	6.83	1.31
VAL2_LD2_S2_R3	VAL	VAL2	LD2	S2	R3	23.4468	22.353	95.33	21.7922	92.94	0.56075	22.3458	95.3	13.8526	59.08	8.4932	21432131	1451602	279247	92.53	6.27	1.21
VAL3_LD2_S2_R3	VAL	VAL3	LD2	S2	R3	25.3849	23.8186	93.83	23.0764	90.91	0.742197	23.8036	93.77	14.611	57.56	9.19267	23015521	1436351	496571	92.25	5.76	1.99
VAL6_LD2_S2_R3	VAL	VAL6	LD2	S2	R3	27.3436	23.0216	84.19	22.4516	82.11	0.570066	23.0059	84.13	14.2091	51.96	8.79679	22194243	1389052	254238	93.11	5.83	1.07
VAL7_LD2_S2_R3	VAL	VAL7	LD2	S2	R3	26.1711	22.1117	84.49	21.4922	82.12	0.619495	22.0864	84.4	13.7599	52.58	8.32659	21327304	1380255	323478	92.6	5.99	1.4
VAL8_LD2_S2_R3	VAL	VAL8	LD2	S2	R3	24.5659	21.633	88.06	21.0923	85.86	0.540691	21.6354	88.07	13.2146	53.79	8.42084	20793342	1353627	264526	92.78	6.04	1.18
ORA1_SD_S3_R1	ORA	ORA1	SD	S3	R1	33.5119	22.577	67.37	22.0013	65.65	0.575709	22.5728	67.36	13.9314	41.57	8.64142	21802853	1306669	310367	93.1	5.58	1.33
ORA4_SD_S3_R1	ORA	ORA4	SD	S3	R1	24.0413	21.8868	91.04	21.3125	88.65	0.574375	21.8572	90.91	13.4416	55.91	8.41561	21226126	1180875	315479	93.41	5.2	1.39
ORA7_SD_S3_R1	ORA	ORA7	SD	S3	R1	22.9006	21.4194	93.53	20.8566	91.07	0.562809	21.3939	93.42	13	56.77	8.39387	20455639	1563601	275854	91.75	7.01	1.24
ORA8_SD_S3_R1	ORA	ORA8	SD	S3	R1	23.8956	22.6528	94.8	22.0565	92.3	0.596232	22.5627	94.42	13.7588	57.58	8.80389	21645397	1701166	232816	91.8	7.21	0.99
PUN3_SD_S3_R1	PUN	PUN3	SD	S3	R1	22.4882	21.2759	94.61	20.7322	92.19	0.543738	21.2353	94.42	12.9003	57.36	8.335	20459120	1385814	266346	92.53	6.27	1.2
PUN4_SD_S3_R1	PUN	PUN4	SD	S3	R1	23.6787	22.5992	95.44	22.0228	93.01	0.576426	22.5944	95.42	13.6357	57.59	8.95869	21670734	1558344	283564	92.17	6.63	1.21
VAL1_SD_S3_R1	VAL	VAL1	SD	S3	R1	24.3338	22.9504	94.31	22.2949	91.62	0.655482	22.7822	93.62	13.9089	57.16	8.87326	21797294	1914642	280211	90.85	7.98	1.17
VAL6_SD_S3_R1	VAL	VAL6	SD	S3	R1	23.0206	21.4603	93.22	20.9144	90.85	0.545931	21.4015	92.96	12.9957	56.45	8.40582	20362593	1702164	245698	91.27	7.63	1.1
ORA5_SD_S3_R1	ORA	ORA5	SD	S3	R1	23.5014	21.8704	93.06	21.3372	90.79	0.533125	21.8382	92.93	13.2419	56.35	8.59633	20938861	1473226	269169	92.32	6.5	1.19
PUN1_SD_S3_R1	PUN	PUN1	SD	S3	R1	24.4924	23.0408	94.07	22.382	91.38	0.658797	22.8672	93.37	13.9604	57	8.90686	21943371	1875050	274645	91.08	7.78	1.14
PUN2_SD_S3_R1	PUN	PUN2	SD	S3	R1	23.3902	22.2682	95.21	21.74	92.95	0.528204	22.2278	95.03	13.4271	57.4	8.80073	21516700	1306634	235304	93.31	5.67	1.02
PUN7_SD_S3_R1	PUN	PUN7	SD	S3	R1	22.5579	21.4221	94.96	20.914	92.71	0.508057	21.3886	94.81	12.9217	57.28	8.46695	20609699	1350281	241705	92.83	6.08	1.09
PUN8_SD_S3_R1	PUN	PUN8	SD	S3	R1	24.0733	22.8441	94.9	22.2505	92.43	0.593592	22.7945	94.68	13.8816	57.66	8.91293	21923288	1556868	260895	92.34	6.56	1.1
VAL2_SD_S3_R1	VAL	VAL2	SD	S3	R1	23.5508	21.905	93.01	21.3721	90.75	0.53287	21.8852	92.92	13.2363	56.2	8.64888	20994686	1497309	236154	92.37	6.59	1.04
VAL3_SD_S3_R1	VAL	VAL3	SD	S3	R1	23.1939	21.916	94.49	21.3673	92.12	0.54875	21.8458	94.19	13.2519	57.14	8.59393	21021386	1499004	247482	92.33	6.58	1.09
VAL7_SD_S3_R1	VAL	VAL7	SD	S3	R1	22.9223	21.8222	95.21	21.2824	92.85	0.539883	21.813	95.16	13.2649	57.87	8.54815	20974887	1406187	239294	92.73	6.22	1.06
VAL8_SD_S3_R1	VAL	VAL8	SD	S3	R1	23.0452	21.3458	92.62	20.8245	90.36	0.521289	21.3292	92.55	12.8501	55.76	8.47904	20533986	1315420	273343	92.82	5.95	1.24
ORA1_LD1_S3_R2	ORA	ORA1	LD1	S3	R2	23.03	21.8548	94.9	21.3433	92.68	0.511495	21.8246	94.76	13.1251	56.99	8.69955	21237800	1152849	241315	93.84	5.09	1.07
ORA4_LD1_S3_R2	ORA	ORA4	LD1	S3	R2	22.8185	21.6542	94.9	21.1167	92.54	0.537459	21.5969	94.65	13.0169	57.05	8.57998	20822191	1407840	247407	92.64	6.26	1.1
ORA7_LD1_S3_R2	ORA	ORA7	LD1	S3	R2	23.8037	22.4611	94.36	21.8801	91.92	0.581017	22.4176	94.18	13.5438	56.9	8.87379	21457395	1590418	300083	91.9	6.81	1.29
PUN1_LD1_S3_R2	PUN	PUN1	LD1	S3	R2	23.0765	21.6845	93.97	20.9601	90.83	0.724424	21.6308	93.74	13.1017	56.78	8.52912	20844728	1547745	433060	91.32	6.78	1.9
PUN4_LD1_S3_R2	PUN	PUN4	LD1	S3	R2	23.753	22.4457	94.5	21.8877	92.15	0.558004	22.3868	94.25	13.5228	56.93	8.86401	21574030	1478081	261266	92.54	6.34	1.12
PUN8_LD1_S3_R2	PUN	PUN8	LD1	S3	R2	24.3214	23.1619	95.23	22.5826	92.85	0.579371	23.1186	95.05	14.0047	57.58	9.11391	22336287	1428424	270017	92.93	5.94	1.12
VAL2_LD1_S3_R2	VAL	VAL2	LD1	S3	R2	24.6109	23.4751	95.39	22.8975	93.04	0.577636	23.4491	95.28	14.1468	57.48	9.30229	22740281	1336976	262776	93.43	5.49	1.08
VAL7_LD1_S3_R2	VAL	VAL7	LD1	S3	R2	22.5898	20.8431	92.26	20.2619	89.69	0.5812	20.8023	92.09	12.4259	55.01	8.37649	19818347	1635633	309578	91.06	7.52	1.42
ORA5_LD1_S3_R2	ORA	ORA5	LD1	S3	R2	21.9061	20.5758	93.93	20.0525	91.54	0.5233	20.5401	93.77	12.2758	56.04	8.26431	19703175	1416033	260388	92.16	6.62	1.22
ORA6_LD1_S3_R2	ORA	ORA6	LD1	S3	R2	23.0416	21.6868	94.12	21.1394	91.74	0.547441	21.6949	94.16	13.1288	56.98	8.56607	20953556	1279625	268962	93.12	5.69	1.2
ORA8_LD1_S3_R2	ORA	ORA8	LD1	S3	R2	21.5746	20.4512	94.79	19.9291	92.37	0.522073	20.457	94.82	12.3525	57.25	8.10455	19602615	1352745	281043	92.31	6.37	1.32
PUN2_LD1_S3_R2	PUN	PUN2	LD1	S3	R2	22.7615	21.6811	95.25	21.1346	92.85	0.546486	21.6742	95.22	13.045	57.31	8.62918	20885259	1334208	268364	92.87	5.93	1.19
PUN3_LD1_S3_R2	PUN	PUN3	LD1	S3	R2	22.9205	21.8261	95.22	21.2819	92.85	0.544251	21.8162	95.19	13.1877	57.54	8.62856	21022013	1337350	262832	92.93	5.91	1.16
PUN7_LD1_S3_R2	PUN	PUN7	LD1	S3	R2	23.6373	22.2931	94.32	21.644	91.57	0.649117	22.3153	94.41	13.5396	57.28	8.77567	21415796	1525181	357509	91.92	6.55	1.53
VAL1_LD1_S3_R2	VAL	VAL1	LD1	S3	R2	23.3115	22.1927	95.21	21.639	92.83	0.553746	22.2028	95.25	13.424	57.59	8.77885	21400905	1325382	274801	93.04	5.76	1.19
VAL3_LD1_S3_R2	VAL	VAL3	LD1	S3	R2	22.6318	21.409	94.59	20.8603	92.17	0.548692	21.3915	94.52	12.9032	57.01	8.48822	20419913	1515414	275309	91.94	6.82	1.24
VAL6_LD1_S3_R2	VAL	VAL6	LD1	S3	R2	22.8039	21.8304	95.73	21.3267	93.52	0.503688	21.8326	95.74	13.11	57.49	8.72255	20846727	1500980	217029	92.39	6.65	0.96
VAL8_LD1_S3_R2	VAL	VAL8	LD1	S3	R2	26.3082	24.7486	94.07	24.1286	91.71	0.619975	24.7885	94.22	14.8666	56.51	9.9219	23897110	1463674	330006	93.02	5.7	1.28
ORA6_LD2_S3_R3	ORA	ORA6	LD2	S3	R3	23.4864	22.3165	95.02	21.7599	92.65	0.556622	22.3124	95	13.4319	57.19	8.88057	21513220	1377080	269918	92.89	5.95	1.17
ORA7_LD2_S3_R3	ORA	ORA7	LD2	S3	R3	23.7234	22.4612	94.68	21.8904	92.27	0.570831	22.4536	94.65	13.4937	56.88	8.95989	21493035	1556176	272439	92.16	6.67	1.17
PUN1_LD2_S3_R3	PUN	PUN1	LD2	S3	R3	22.7487	21.5249	94.62	20.9769	92.21	0.547992	21.4906	94.47	12.8757	56.6	8.61489	20851298	1239686	268924	93.25	5.54	1.2
PUN2_LD2_S3_R3	PUN	PUN2	LD2	S3	R3	23.5339	22.263	94.6	21.6998	92.21	0.563157	22.2528	94.55	13.3728	56.82	8.88	21381099	1451988	273147	92.53	6.28	1.18
PUN3_LD2_S3_R3	PUN	PUN3	LD2	S3	R3	21.6349	20.3342	93.99	19.8347	91.68	0.499519	20.3353	94	12.16	56.21	8.1753	19557034	1291509	241547	92.73	6.12	1.15
PUN7_LD2_S3_R3	PUN	PUN7	LD2	S3	R3	23.267	21.3257	91.65	20.7646	89.24	0.561119	21.3386	91.71	12.8025	55.02	8.53617	20347482	1530310	291463	91.78	6.9	1.31
VAL1_LD2_S3_R3	VAL	VAL1	LD2	S3	R3	23.7867	22.3796	94.08	21.785	91.58	0.594544	22.3936	94.15	13.3795	56.25	9.01411	21495767	1461393	315198	92.37	6.28	1.35
VAL2_LD2_S3_R3	VAL	VAL2	LD2	S3	R3	23.1637	21.9455	94.74	21.4505	92.6	0.494959	21.9407	94.72	13.3059	57.44	8.63474	21289081	1175244	210128	93.89	5.18	0.93
VAL6_LD2_S3_R3	VAL	VAL6	LD2	S3	R3	24.079	22.6611	94.11	22.0639	91.63	0.597149	22.6518	94.07	13.5737	56.37	9.07814	21901249	1337986	303596	93.03	5.68	1.29
ORA1_LD2_S3_R3	ORA	ORA1	LD2	S3	R3	24.2196	23.0933	95.35	22.505	92.92	0.588287	23.1129	95.43	13.947	57.59	9.16586	22185243	1495680	281157	92.58	6.24	1.17
ORA4_LD2_S3_R3	ORA	ORA4	LD2	S3	R3	24.7083	23.4334	94.84	22.8751	92.58	0.558278	23.433	94.84	14.1295	57.19	9.30354	22632551	1327736	285497	93.35	5.48	1.18
ORA5_LD2_S3_R3	ORA	ORA5	LD2	S3	R3	24.3696	22.8611	93.81	22.318	91.58	0.543106	22.8642	93.82	13.7585	56.46	9.10568	22094104	1269515	286884	93.42	5.37	1.21
ORA8_LD2_S3_R3	ORA	ORA8	LD2	S3	R3	23.2712	22.1887	95.35	21.6426	93	0.546093	22.2016	95.4	13.3816	57.5	8.82	21380908	1373581	256500	92.92	5.97	1.11
PUN4_LD2_S3_R3	PUN	PUN4	LD2	S3	R3	23.4372	21.3834	91.24	20.817	88.82	0.566392	21.4207	91.39	12.7602	54.44	8.66045	20558608	1359917	322069	92.44	6.11	1.45
PUN8_LD2_S3_R3	PUN	PUN8	LD2	S3	R3	25.1152	23.6811	94.29	23.0229	91.67	0.658272	23.6993	94.36	14.1649	56.4	9.53434	22861879	1446595	370912	92.64	5.86	1.5
VAL3_LD2_S3_R3	VAL	VAL3	LD2	S3	R3	23.269	21.8434	93.88	21.1743	91	0.669135	21.8865	94.06	13.3402	57.33	8.54631	20971668	1499129	387532	91.75	6.56	1.7
VAL7_LD2_S3_R3	VAL	VAL7	LD2	S3	R3	23.5717	22.2692	94.48	21.7185	92.14	0.550697	22.2674	94.47	13.3534	56.65	8.91407	21375796	1444716	265974	92.59	6.26	1.15
VAL8_LD2_S3_R3	VAL	VAL8	LD2	S3	R3	22.4633	20.9194	93.13	20.3837	90.74	0.535783	20.936	93.2	12.4889	55.6	8.44704	20048665	1385640	284513	92.31	6.38	1.31
ORA6_SD_S4_R1	ORA	ORA6	SD	S4	R1	23.9331	22.3457	93.37	21.7984	91.08	0.54732	22.3491	93.38	13.4467	56.18	8.90246	21551453	1320802	290182	93.04	5.7	1.25
ORA7_SD_S4_R1	ORA	ORA7	SD	S4	R1	22.9806	21.8542	95.1	21.3004	92.69	0.553748	21.8589	95.12	13.259	57.7	8.59989	20968365	1472081	246408	92.43	6.49	1.09
PUN1_SD_S4_R1	PUN	PUN1	SD	S4	R1	23.8688	22.7411	95.27	22.1943	92.98	0.546887	22.7132	95.16	13.8528	58.04	8.86039	21764666	1514573	264732	92.44	6.43	1.12
PUN3_SD_S4_R1	PUN	PUN3	SD	S4	R1	25.8841	24.2454	93.67	23.6367	91.32	0.60874	24.22	93.57	14.5986	56.4	9.62141	23197748	1618820	335503	92.23	6.44	1.33
PUN8_SD_S4_R1	PUN	PUN8	SD	S4	R1	25.4241	23.7509	93.42	23.1594	91.09	0.591537	23.7233	93.31	14.2139	55.91	9.50943	22736405	1642985	272655	92.23	6.66	1.11
VAL3_SD_S4_R1	VAL	VAL3	SD	S4	R1	22.9061	21.6888	94.68	21.1111	92.16	0.577696	21.6809	94.65	13.2107	57.67	8.47024	20737865	1536587	287537	91.92	6.81	1.27
VAL7_SD_S4_R1	VAL	VAL7	SD	S4	R1	23.7799	22.2154	93.42	21.5374	90.57	0.677959	22.2268	93.47	13.329	56.05	8.89777	21016674	1830814	407471	90.38	7.87	1.75
VAL8_SD_S4_R1	VAL	VAL8	SD	S4	R1	24.259	23.0816	95.14	22.5085	92.78	0.573074	23.0606	95.06	14.006	57.74	9.05461	22099075	1567211	249663	92.4	6.55	1.04
ORA1_SD_S4_R1	ORA	ORA1	SD	S4	R1	21.6842	20.267	93.46	19.7749	91.19	0.492129	20.2744	93.5	12.3324	56.87	7.94199	19521980	1215680	252126	93.01	5.79	1.2
ORA4_SD_S4_R1	ORA	ORA4	SD	S4	R1	22.6814	21.5065	94.82	20.9909	92.55	0.515614	21.5065	94.82	12.9476	57.08	8.55889	20643959	1402039	225921	92.69	6.3	1.01
ORA5_SD_S4_R1	ORA	ORA5	SD	S4	R1	22.9046	21.5569	94.12	21.0187	91.77	0.538174	21.5455	94.07	13.0464	56.96	8.4991	20572091	1519047	269802	92	6.79	1.21
ORA8_SD_S4_R1	ORA	ORA8	SD	S4	R1	21.1584	19.5979	92.63	19.1262	90.4	0.471742	19.5822	92.55	11.6667	55.14	7.91547	18722750	1346568	234194	92.21	6.63	1.15
PUN2_SD_S4_R1	PUN	PUN2	SD	S4	R1	22.3971	21.2322	94.79	20.7295	92.55	0.502688	21.2182	94.74	12.9411	57.78	8.27713	20279353	1453631	235612	92.31	6.62	1.07
PUN4_SD_S4_R1	PUN	PUN4	SD	S4	R1	24.5083	23.0605	94.09	22.4772	91.71	0.583347	23.0757	94.15	13.9603	56.96	9.11544	21972952	1698459	286200	91.72	7.09	1.19
PUN7_SD_S4_R1	PUN	PUN7	SD	S4	R1	21.7222	20.6689	95.15	20.1197	92.62	0.549221	20.666	95.13	12.5044	57.56	8.1616	19676028	1526969	311097	91.46	7.1	1.45
VAL1_SD_S4_R1	VAL	VAL1	SD	S4	R1	22.5904	21.2858	94.22	20.7365	91.79	0.549243	21.273	94.17	12.8108	56.71	8.46218	20326993	1504011	278021	91.94	6.8	1.26
VAL2_SD_S4_R1	VAL	VAL2	SD	S4	R1	21.8443	20.226	92.59	19.7143	90.25	0.511689	20.2441	92.68	12.232	56	8.01207	19317588	1423307	266589	91.96	6.78	1.27
VAL6_SD_S4_R1	VAL	VAL6	SD	S4	R1	23.299	21.9449	94.19	21.4001	91.85	0.544873	21.9586	94.24	13.2163	56.72	8.74233	20756587	1737765	257343	91.23	7.64	1.13
ORA1_LD1_S4_R2	ORA	ORA1	LD1	S4	R2	21.3054	20.2011	94.82	19.7261	92.59	0.474993	20.2051	94.83	12.251	57.5	7.95405	19481543	1186275	237274	93.19	5.67	1.14
ORA4_LD1_S4_R2	ORA	ORA4	LD1	S4	R2	24.0192	22.7198	94.59	22.138	92.17	0.581846	22.7063	94.54	13.6634	56.89	9.04294	21973173	1337259	277521	93.15	5.67	1.18
PUN2_LD1_S4_R2	PUN	PUN2	LD1	S4	R2	22.5772	21.3004	94.35	20.8087	92.17	0.491694	21.2977	94.33	12.8474	56.9	8.4503	20460469	1331436	223534	92.94	6.05	1.02
PUN4_LD1_S4_R2	PUN	PUN4	LD1	S4	R2	26.0112	24.3908	93.77	23.8384	91.65	0.552368	24.3779	93.72	14.7596	56.74	9.61832	23452597	1513883	247279	93.02	6	0.98
PUN7_LD1_S4_R2	PUN	PUN7	LD1	S4	R2	24.0356	22.8645	95.13	22.3112	92.83	0.553284	22.8465	95.05	13.8936	57.8	8.95289	21891808	1531753	274120	92.38	6.46	1.16
PUN8_LD1_S4_R2	PUN	PUN8	LD1	S4	R2	24.3791	23.1508	94.96	22.6362	92.85	0.514612	23.1189	94.83	14.0127	57.48	9.10618	22488107	1181152	230301	94.09	4.94	0.96
VAL1_LD1_S4_R2	VAL	VAL1	LD1	S4	R2	24.6914	23.5042	95.19	22.9412	92.91	0.56302	23.5228	95.27	14.236	57.66	9.2868	22611924	1434534	264069	93.01	5.9	1.09
VAL2_LD1_S4_R2	VAL	VAL2	LD1	S4	R2	23.1633	21.8034	94.13	21.2416	91.7	0.561774	21.8081	94.15	13.1776	56.89	8.63051	21010848	1369364	272827	92.75	6.04	1.2
VAL6_LD1_S4_R2	VAL	VAL6	LD1	S4	R2	22.3959	21.1698	94.53	20.6928	92.4	0.476989	21.1672	94.52	12.7872	57.1	8.37995	20395397	1258781	211501	93.28	5.76	0.97
VAL7_LD1_S4_R2	VAL	VAL7	LD1	S4	R2	22.9468	21.3669	93.12	20.8393	90.82	0.527595	21.3851	93.19	12.9496	56.43	8.43554	20444602	1446701	265894	92.27	6.53	1.2
ORA5_LD1_S4_R2	ORA	ORA5	LD1	S4	R2	22.9115	21.5434	94.03	21.0082	91.69	0.53517	21.5248	93.95	13.0141	56.8	8.51076	20693955	1386199	262156	92.62	6.2	1.17
ORA6_LD1_S4_R2	ORA	ORA6	LD1	S4	R2	25.5408	23.8368	93.32	23.2638	91.08	0.572991	23.8382	93.33	14.3296	56.1	9.50861	22815338	1604838	282912	92.36	6.5	1.15
ORA7_LD1_S4_R2	ORA	ORA7	LD1	S4	R2	23.2155	22.1698	95.5	21.6526	93.27	0.517268	22.1499	95.41	13.4811	58.07	8.6688	21188423	1490061	249409	92.41	6.5	1.09
ORA8_LD1_S4_R2	ORA	ORA8	LD1	S4	R2	23.0222	21.9654	95.4	21.444	93.14	0.521369	21.9793	95.47	13.3577	58.02	8.62159	21200233	1302567	238421	93.22	5.73	1.05
PUN1_LD1_S4_R2	PUN	PUN1	LD1	S4	R2	22.5521	21.2323	94.15	20.5541	91.14	0.678246	21.2238	94.11	12.777	56.66	8.44677	20372232	1471115	427440	91.48	6.61	1.92
PUN3_LD1_S4_R2	PUN	PUN3	LD1	S4	R2	22.8312	21.3843	93.66	20.8748	91.43	0.509519	21.3605	93.56	12.8818	56.42	8.47864	20481459	1399612	250926	92.54	6.32	1.13
VAL3_LD1_S4_R2	VAL	VAL3	LD1	S4	R2	23.5407	22.3064	94.75	21.7452	92.37	0.561127	22.3066	94.76	13.5207	57.44	8.7858	21497157	1368348	269239	92.92	5.91	1.16
VAL8_LD1_S4_R2	VAL	VAL8	LD1	S4	R2	23.6946	22.2027	93.7	21.6735	91.47	0.529139	22.2034	93.7	13.2939	56.1	8.90957	21297229	1433451	251162	92.67	6.24	1.09
ORA4_LD2_S4_R3	ORA	ORA4	LD2	S4	R3	22.7146	21.4273	94.34	20.9077	92.05	0.519567	21.4058	94.24	12.8114	56.4	8.59435	20751349	1196652	247227	93.49	5.39	1.11
ORA6_LD2_S4_R3	ORA	ORA6	LD2	S4	R3	24.697	23.0172	93.2	22.4202	90.78	0.597015	23.0483	93.33	13.8071	55.91	9.2412	22254406	1328985	339179	93.03	5.56	1.42
ORA7_LD2_S4_R3	ORA	ORA7	LD2	S4	R3	26.1579	24.5828	93.98	23.9318	91.49	0.650996	24.5924	94.02	14.7575	56.42	9.83499	23916609	1313364	320500	93.61	5.14	1.25
PUN8_LD2_S4_R3	PUN	PUN8	LD2	S4	R3	23.0121	21.9123	95.22	21.3826	92.92	0.529678	21.9021	95.18	13.2634	57.64	8.63865	21181737	1252767	258404	93.34	5.52	1.14
VAL2_LD2_S4_R3	VAL	VAL2	LD2	S4	R3	22.8133	21.6023	94.69	21.0339	92.2	0.568318	21.6212	94.77	13.034	57.13	8.58723	20823257	1328128	292841	92.78	5.92	1.3
VAL6_LD2_S4_R3	VAL	VAL6	LD2	S4	R3	22.0171	21.0234	95.48	20.4439	92.85	0.579465	21.0062	95.41	12.6377	57.4	8.36853	20335701	1253820	283950	92.97	5.73	1.3
VAL7_LD2_S4_R3	VAL	VAL7	LD2	S4	R3	22.5667	21.4211	94.93	20.885	92.55	0.536106	21.4078	94.87	12.8669	57.02	8.54093	20819665	1131129	262291	93.73	5.09	1.18
VAL8_LD2_S4_R3	VAL	VAL8	LD2	S4	R3	27.9629	26.3703	94.3	25.531	91.3	0.839265	26.3857	94.36	15.9449	57.02	10.4409	25473460	1656244	509090	92.17	5.99	1.84
ORA1_LD2_S4_R3	ORA	ORA1	LD2	S4	R3	26.9715	25.19	93.39	24.5496	91.02	0.640353	25.1882	93.39	15.1342	56.11	10.054	24501953	1307599	324406	93.76	5	1.24
ORA5_LD2_S4_R3	ORA	ORA5	LD2	S4	R3	23.4539	21.7516	92.74	21.2079	90.42	0.54371	21.7617	92.79	13.0138	55.49	8.7479	20932026	1342445	288061	92.77	5.95	1.28
ORA8_LD2_S4_R3	ORA	ORA8	LD2	S4	R3	23.582	22.1317	93.85	21.5421	91.35	0.589518	22.1558	93.95	13.3194	56.48	8.8364	21088087	1622713	300409	91.64	7.05	1.31
PUN1_LD2_S4_R3	PUN	PUN1	LD2	S4	R3	23.9096	22.1289	92.55	21.5732	90.23	0.555682	22.149	92.63	13.3735	55.93	8.77548	21249337	1392991	294181	92.64	6.07	1.28
PUN2_LD2_S4_R3	PUN	PUN2	LD2	S4	R3	22.9403	20.9956	91.52	20.4723	89.24	0.523365	20.9759	91.43	12.6291	55.05	8.34676	20107042	1363627	299402	92.36	6.26	1.38
PUN3_LD2_S4_R3	PUN	PUN3	LD2	S4	R3	23.201	21.2947	91.79	20.7429	89.41	0.5518	21.3002	91.81	12.8273	55.29	8.47293	20595237	1204552	311876	93.14	5.45	1.41
PUN4_LD2_S4_R3	PUN	PUN4	LD2	S4	R3	22.1807	20.2436	91.26	19.7191	88.9	0.524505	20.2392	91.25	12.1021	54.56	8.13708	19606537	1152628	291187	93.14	5.48	1.38
PUN7_LD2_S4_R3	PUN	PUN7	LD2	S4	R3	22.7941	20.4703	89.81	19.9287	87.43	0.54153	20.4716	89.81	12.3368	54.12	8.13474	19629399	1362054	297026	92.21	6.4	1.4
VAL1_LD2_S4_R3	VAL	VAL1	LD2	S4	R3	23.1309	21.3081	92.12	20.7882	89.87	0.519882	21.3203	92.17	12.7919	55.3	8.52837	20520480	1271106	282028	92.96	5.76	1.28
VAL3_LD2_S4_R3	VAL	VAL3	LD2	S4	R3	22.3881	20.7323	92.6	20.1502	90	0.582135	20.7224	92.56	12.5465	56.04	8.17587	20136361	1167185	309270	93.17	5.4	1.43
		Mapping to Betula pendula					Mapped to Betula pubescens					featureCounts
	Total reads (M)	Aligned (M)	Aligned %	Uniquely aligned (M)	Uniquely aligned %	Multimapped (M)	Aligned (M)	Aligned %	Uniquely aligned (M)	Uniquely aligned %	Multimapped (M)	Assigned	Unassigned (no features)	Unassigned (ambiguity)	Assigned %	Unassigned (no feature) %	Unassigned (ambiguity) %
Average	23.905	22.119	92.81	21.527	90.33	0.591	22.095	92.71	13.405	56.24	8.691	2.1248e+07	1452174	307857	92.36	6.31	1.34
Min	20.4722	19.4912	47.37	18.9059	46.14	0.471742	19.4241	47.38	11.6667	28.94	7.60529	18722071	1122987	210128	86.33	4.94	0.93
Max	41.2545	26.3703	96.48	25.531	94.23	1.21955	26.3857	96.31	15.9449	59.08	10.4409	25473460	3208843	686309	94.09	12.68	2.76
