## Supplementary material for "Gene expression dynamics through time reveal low pleiotropy genes underlying local adaptation in silver birch (*Betula pendula*)": Table S2

### Sheet: Sheet1
Gene ID	Name	Full name	Function	Reference	DOI
BPEV02_C05G28130	PHYA	Phytochrome A	Photoreceptors	Kozarewa et al., 2010	https://doi.org/10.1104/pp.110.158220
BPEV02_C01G14240	PHYB	Phytochrome B		Kozarewa et al., 2010	https://doi.org/10.1104/pp.110.158220
BPEV02_C02G00600	PHYC	Phytochrome C		Salojärvi et al., 2017	https://doi.org/10.1038/ng.3862
BPEV02_C10G13050	CRY1	Cryptochrome 1		Kujala & Savolainen, 2012	https://doi.org/10.1007/s11295-012-0532-5
BPEV02_C10G04470	HY5	Elongated Hypocotyl 5		Hwang et al., 2024	https://doi.org/10.1073/pnas.240752412
BPEV02_C05G19240	LHY/CCA1	Late Elongated Hypocotyl/Circadian Clock Associated 1-like	Core clock components	Takata et al., 2009	https://doi.org/10.1111/j.1469-8137.2008.02714.x
BPEV02_C12G09180	APRR1/TOC1	Arabidopsis Pseudo-Response Regulator 1 / Timing of CAB Expression 1		Ibáñez et al., 2010	https://doi.org/10.1104/pp.110.158220
BPEV02_C06G03160	ELF3	Early Flowering 3		Nair et al., 2025	https://doi.org/10.1016/j.cub.2025.02.027
BPEV02_C05G01780	ELF4	Early Flowering 4		Doyle et al., 2002	https://doi.org/10.1038/nature00954
BPEV02_C09G05890	LUX/PCL1	LUX ARRHYTHMO/PHYTOCLOCK 1		Liu et al., 2026	https://doi.org/10.1111/pce.70576
BPEV02_C10G09080	ZTL	ZEITLUPE		Karlgren et al., 2013	https://doi.org/10.1371/journal.pone.0060110
BPEV02_C03G11350	LNK1	Night Light-Inducible and Clock-Regulated 1		de Leone et al., 2018	https://doi.org/10.3390/genes10010002
BPEV02_C07G04140	LNK2	Night Light-Inducible and Clock-Regulated 2		de Leone et al., 2018	https://doi.org/10.3390/genes10010002
BPEV02_C06G07910	GIGANTEA			Ding et al., 2018	https://doi.org/10.1111/nph.15087
BPEV02_C10G01710	CONSTANS-like 1		Flowering regulators	Böhlenius et al., 2006	https://doi.org/10.1126/science.1126038
BPEV02_C02G18100	CONSTANS-like 2			Böhlenius et al., 2006	https://doi.org/10.1126/science.1126038
BPEV02_C07G18430	CDF1	Cycling DOF Factor 1		Macron et al., 2025	https://doi.org/10.1093/plcell/koaf208
BPEV02_C08G08390	FT	FLOWERING LOCUS T		Böhlenius et al., 2006	https://doi.org/10.1126/science.1126038
BPEV02_C14G11460	SOC1	SUPPRESSOR OF OVEREXPRESSION OF CONSTANS 1		Liu et al., 2020	https://doi.org/10.1016/j.ygeno.2019.09.011.
BPEV02_C08G19460	SVP	SHORT VEGETATIVE PHASE		Wu et al., 2017	https://doi.org/10.3389/fpls.2017.00477
BPEV02_C02G13810	BFT	BROTHER OF FT AND TFL1		Klintenäs et al., 2012	https://doi.org/10.1111/j.1469-8137.2012.04332.x
BPEV02_C04G06800	MFT	MOTHER OF FT AND TFL1		Klintenäs et al., 2012	https://doi.org/10.1111/j.1469-8137.2012.04332.x
BPEV02_C05G18910	TFL2	TERMINAL FLOWER 2		Yang et al., 2025	https://doi.org/10.1016/j.bbrc.2025.152164
