## Supplementary material for "Gene expression dynamics through time reveal low pleiotropy genes underlying local adaptation in silver birch (*Betula pendula*)": Table S4

### Sheet: Sheet1
Gene ID	Dominant variance factor	PANZZER2 annotation
BPEV02_C02G18730	population	Membrane protein PM19L
BPEV02_C01G00090	sampling time	60S ribosomal protein L36
BPEV02_C01G02400	sampling time	NA
BPEV02_C01G03470	sampling time	Two-component response regulator-like APRR5
BPEV02_C01G03470	sampling time	Two-component response regulator-like APRR5
BPEV02_C01G10200	sampling time	Chloride channel protein
BPEV02_C01G11360	sampling time	CHCH domain-containing protein
BPEV02_C01G11370	sampling time	50S ribosomal protein L33, chloroplastic
BPEV02_C01G13170	sampling time	40S ribosomal protein S21
BPEV02_C01G13900	sampling time	60S ribosomal protein L29
BPEV02_C01G19160	sampling time	Adagio protein 3
BPEV02_C01G22340	sampling time	Sm domain-containing protein
BPEV02_C01G27890	sampling time	WD40 domain-containing protein/LisH domain-containing protein
BPEV02_C01G29510	sampling time	Fanconi-associated nuclease
BPEV02_C01G29860	sampling time	NA
BPEV02_C01G32670	sampling time	NA
BPEV02_C01G35150	sampling time	NA
BPEV02_C01G35460	sampling time	Cytochrome b-c1 complex subunit 8
BPEV02_C01G35500	sampling time	DNA-directed RNA polymerases I, II, and III subunit RPABC5
BPEV02_C01G35510	sampling time	Ubiquitin-40S ribosomal protein S27a
BPEV02_C02G02160	sampling time	Large ribosomal subunit protein uL30m
BPEV02_C02G03380	sampling time	Hexokinase
BPEV02_C02G12750	sampling time	Transmembrane protein
BPEV02_C02G13570	sampling time	Remorin C-terminal domain-containing protein
BPEV02_C02G13770	sampling time	NA
BPEV02_C02G16840	sampling time	DDHD domain-containing protein
BPEV02_C02G18770	sampling time	COX assembly mitochondrial protein
BPEV02_C02G25080	sampling time	ACTIN CROSS-LINKING PROTEIN (DUF569)
BPEV02_C02G26860	sampling time	J domain-containing protein
BPEV02_C02G28720	sampling time	30S ribosomal protein S21, chloroplastic
BPEV02_C02G29170	sampling time	Metal-nicotianamine transporter YSL6
BPEV02_C02G30030	sampling time	40S ribosomal protein S27
BPEV02_C03G00960	sampling time	40S ribosomal protein S25
BPEV02_C03G02660	sampling time	NA
BPEV02_C03G04040	sampling time	Heavy metal-associated isoprenylated plant protein 26
BPEV02_C03G11350	sampling time	NIGHT LIGHT-INDUCIBLE AND CLOCK-REGULATED GENE 1
BPEV02_C03G17840	sampling time	Sulfhydryl oxidase
BPEV02_C03G18270	sampling time	Complex 1 LYR protein domain-containing protein
BPEV02_C03G19940	sampling time	Cold regulated protein 27
BPEV02_C04G01210	sampling time	NADH-ubiquinone oxidoreductase 21kDa subunit N-terminal domain-containing protein
BPEV02_C04G02530	sampling time	Peroxisomal membrane protein PMP22
BPEV02_C04G11060	sampling time	DUF676 domain-containing protein
BPEV02_C04G11490	sampling time	60S ribosomal protein L11
BPEV02_C04G13700	sampling time	NA
BPEV02_C04G18730	sampling time	SIT4 phosphatase-associated family protein
BPEV02_C04G25920	sampling time	Excitatory amino acid transporter
BPEV02_C04G25950	sampling time	Sm protein F
BPEV02_C05G01780	sampling time	NA
BPEV02_C05G05300	sampling time	Two-component response regulator-like PRR37
BPEV02_C05G06340	sampling time	NA
BPEV02_C05G06740	sampling time	Exocyst complex component Sec8
BPEV02_C05G08430	sampling time	Alpha/beta hydrolase fold-3 domain-containing protein
BPEV02_C05G09260	sampling time	Cyclic nucleotide-gated cation channel beta-1
BPEV02_C05G12770	sampling time	Ribosomal protein L37
BPEV02_C05G17580	sampling time	40S ribosomal protein S30
BPEV02_C05G18130	sampling time	polynucleotide adenylyltransferase
BPEV02_C05G18160	sampling time	LysM domain receptor-like kinase 3
BPEV02_C05G18160	sampling time	LysM domain receptor-like kinase 3
BPEV02_C05G20130	sampling time	Fiber protein Fb11
BPEV02_C05G20730	sampling time	NA
BPEV02_C05G21650	sampling time	Ribosome control protein 1 domain-containing protein
BPEV02_C05G24920	sampling time	Heptahelical transmembrane protein 4-like
BPEV02_C06G00040	sampling time	Sphingoid long-chain bases kinase 1
BPEV02_C06G01560	sampling time	non-specific serine/threonine protein kinase
BPEV02_C06G05860	sampling time	Random slug protein 5
BPEV02_C06G07880	sampling time	Choline kinase 2
BPEV02_C06G07910	sampling time	GIGANTEA
BPEV02_C06G08570	sampling time	Sm domain-containing protein
BPEV02_C06G23200	sampling time	60S ribosomal protein L39
BPEV02_C06G23660	sampling time	protein-serine/threonine phosphatase
BPEV02_C07G04640	sampling time	Protein SirB1 N-terminal domain-containing protein
BPEV02_C07G05520	sampling time	Importin N-terminal domain-containing protein
BPEV02_C07G06460	sampling time	Acyl carrier protein
BPEV02_C07G06600	sampling time	Component of cytosolic 80S ribosome and 60S large subunit
BPEV02_C07G11850	sampling time	Small ribosomal subunit protein uS14m
BPEV02_C07G11860	sampling time	60S ribosomal protein L38
BPEV02_C07G15450	sampling time	Ribosomal protein L32e
BPEV02_C08G02360	sampling time	Ribosomal protein L19
BPEV02_C08G03050	sampling time	Ribosomal protein L22e
BPEV02_C08G03100	sampling time	Small nuclear ribonucleoprotein Sm D2
BPEV02_C08G03140	sampling time	Complex 1 family protein / LVR family protein
BPEV02_C08G03190	sampling time	Fiber protein Fb14
BPEV02_C08G03480	sampling time	Co-chaperone protein p23
BPEV02_C08G09130	sampling time	W2 domain-containing protein
BPEV02_C08G12470	sampling time	Prefoldin subunit 4
BPEV02_C08G13380	sampling time	Acyltransferase-like protein, chloroplastic
BPEV02_C08G15860	sampling time	TCTP domain-containing protein
BPEV02_C08G17740	sampling time	Aspartic proteinase
BPEV02_C08G22420	sampling time	54S ribosomal protein L19, mitochondrial
BPEV02_C09G01740	sampling time	Zinc finger protein CONSTANS-LIKE 7
BPEV02_C09G02110	sampling time	NA
BPEV02_C09G03610	sampling time	Alpha-1,4 glucan phosphorylase
BPEV02_C09G08350	sampling time	Two-component response regulator-like PRR37
BPEV02_C09G10460	sampling time	60S ribosomal protein L12
BPEV02_C09G14510	sampling time	40S ribosomal protein S25
BPEV02_C09G17770	sampling time	NA
BPEV02_C09G20920	sampling time	Transmembrane protein
BPEV02_C10G00130	sampling time	Small ribosomal subunit protein uS17c
BPEV02_C10G03340	sampling time	NA
BPEV02_C10G03350	sampling time	60S ribosomal protein L39
BPEV02_C10G04390	sampling time	Lactation elevated protein 1
BPEV02_C10G04770	sampling time	GTP-binding nuclear protein
BPEV02_C10G07170	sampling time	Arginine/serine-rich splicing factor
BPEV02_C10G07280	sampling time	NA
BPEV02_C10G11280	sampling time	Protein GLUTAMINE DUMPER 3
BPEV02_C10G13830	sampling time	NA
BPEV02_C10G14800	sampling time	Calcium-transporting ATPase
BPEV02_C10G16980	sampling time	Large ribosomal subunit protein mL53
BPEV02_C10G17000	sampling time	ATP synthase subunit e, mitochondrial
BPEV02_C10G17920	sampling time	DNA/RNA-binding protein Alba-like domain-containing protein
BPEV02_C10G19810	sampling time	NA
BPEV02_C11G03090	sampling time	Small nuclear ribonucleoprotein G
BPEV02_C11G05990	sampling time	40S ribosomal protein S27
BPEV02_C11G07890	sampling time	RNA helicase
BPEV02_C11G09630	sampling time	Putative N-acylneuraminate-9-phosphatase
BPEV02_C11G15950	sampling time	60S ribosomal protein L35
BPEV02_C11G22080	sampling time	NADH dehydrogenase [ubiquinone] 1 alpha subcomplex subunit 1
BPEV02_C12G03470	sampling time	Complex 1 LYR protein domain-containing protein
BPEV02_C12G03630	sampling time	Eukaryotic translation initiation factor 5A
BPEV02_C12G04730	sampling time	non-specific serine/threonine protein kinase
BPEV02_C12G04930	sampling time	Ferric reduction oxidase 8, mitochondrial
BPEV02_C12G04970	sampling time	Large ribosomal subunit protein uL15/eL18 domain-containing protein
BPEV02_C12G06210	sampling time	Kinesin light chain
BPEV02_C12G19010	sampling time	Bromo domain-containing protein
BPEV02_C12G19070	sampling time	GDSL esterase/lipase
BPEV02_C13G03740	sampling time	WD-repeat protein isoform 1
BPEV02_C13G04480	sampling time	Polyadenylate-binding protein 2 isoform X1
BPEV02_C13G05080	sampling time	Peroxisomal membrane ABC transporter family PMP family isoform 1
BPEV02_C13G06380	sampling time	Putative WRKY transcription factor 51-like
BPEV02_C13G13130	sampling time	60S ribosomal protein L34
BPEV02_C13G14620	sampling time	Membrane-bound transcription factor site-1 protease
BPEV02_C13G16200	sampling time	40S ribosomal protein S30
BPEV02_C13G16240	sampling time	60S ribosomal protein L31
BPEV02_C13G17200	sampling time	Serine/arginine repetitive matrix protein 2
BPEV02_C13G17300	sampling time	Myosin_head domain-containing protein/IQ domain-containing protein/DIL domain-containing protein/Myosin_N domain-containing protein
BPEV02_C14G01970	sampling time	Pyruvate kinase
BPEV02_C14G02280	sampling time	Zinc finger PHD-type domain-containing protein
BPEV02_C14G03970	sampling time	NA
BPEV02_C14G06970	sampling time	NA
BPEV02_C14G08890	sampling time	Potassium transporter
BPEV02_C14G14040	sampling time	Tumor necrosis factor receptor superfamily member 21
BPEV02_U26G00020	sampling time	40S ribosomal protein S30
BPEV02_U43G00030	sampling time	CobW C-terminal domain-containing protein
BPEV02_C01G01720	sampling time:treatment	Trehalose 6-phosphate phosphatase
BPEV02_C01G03400	sampling time:treatment	NA
BPEV02_C01G29250	sampling time:treatment	Phosphoglucan, water dikinase, chloroplastic
BPEV02_C02G18210	sampling time:treatment	S-adenosylmethionine decarboxylase proenzyme
BPEV02_C02G28920	sampling time:treatment	Threonylcarbamoyl-AMP synthase
BPEV02_C02G29910	sampling time:treatment	Trehalose 6-phosphate phosphatase
BPEV02_C03G05150	sampling time:treatment	NA
BPEV02_C04G16580	sampling time:treatment	Protein LIGHT-DEPENDENT SHORT HYPOCOTYLS 3
BPEV02_C05G21330	sampling time:treatment	Water stress and hypersensitive response domain-containing protein
BPEV02_C06G01160	sampling time:treatment	Ribulose bisphosphate carboxylase small subunit, chloroplastic
BPEV02_C06G08430	sampling time:treatment	G-box-binding factor 4
BPEV02_C06G12500	sampling time:treatment	Probable leucine-rich repeat receptor-like protein kinase At5g49770
BPEV02_C06G18220	sampling time:treatment	NA
BPEV02_C07G04140	sampling time:treatment	NIGHT LIGHT-INDUCIBLE AND CLOCK-REGULATED GENE 2
BPEV02_C09G06520	sampling time:treatment	Outer envelope pore protein 16, chloroplastic
BPEV02_C13G01490	sampling time:treatment	Ethylene-responsive transcription factor ERF098-like
BPEV02_C13G01510	sampling time:treatment	Ethylene-response factor C3-like isoform X1
BPEV02_C13G09170	sampling time:treatment	NAC domain-containing protein 104
BPEV02_C14G07310	sampling time:treatment	Legumain prodomain domain-containing protein
BPEV02_U15G00020	sampling time:treatment	NA
BPEV02_C01G07590	treatment	Zinc finger, B-box
BPEV02_C01G20090	treatment	EamA domain-containing protein
BPEV02_C01G32320	treatment	NA
BPEV02_C01G35690	treatment	Alpha-glucan water dikinase, chloroplastic
BPEV02_C01G38670	treatment	Zinc finger protein CONSTANS-LIKE 14-like
BPEV02_C02G00280	treatment	Zinc finger protein CONSTANS-LIKE 9-like
BPEV02_C02G03020	treatment	Aquaporin
BPEV02_C02G16730	treatment	TPX2 C-terminal domain-containing protein
BPEV02_C02G18220	treatment	NA
BPEV02_C02G27680	treatment	CCT domain-containing protein
BPEV02_C02G29900	treatment	NA
BPEV02_C03G01150	treatment	SANT domain-containing protein (Fragment)
BPEV02_C03G01160	treatment	Glycine-rich RNA-binding, abscisic acid-inducible protein-like isoform X1
BPEV02_C03G02610	treatment	NA
BPEV02_C03G02620	treatment	B-box zinc finger protein 19
BPEV02_C03G06810	treatment	non-specific serine/threonine protein kinase
BPEV02_C05G01110	treatment	AP2 domain-containing protein
BPEV02_C05G03030	treatment	Ultraviolet-B receptor UVR8
BPEV02_C05G03280	treatment	Pumilio-like 2 isoform B
BPEV02_C05G15630	treatment	DnaJ homolog subfamily B member 6 isoform X2
BPEV02_C05G19240	treatment	Late elongated hypocotyl
BPEV02_C05G23600	treatment	HXXXD-type acyl-transferase family protein
BPEV02_C06G01270	treatment	Transmembrane protein (Fragment)
BPEV02_C06G01570	treatment	Cold-regulated protein 27
BPEV02_C06G10360	treatment	Ganglioside-induced differentiation-associated protein 1, 2 gdap
BPEV02_C07G05150	treatment	NA
BPEV02_C08G03210	treatment	Phytochrome A-associated F-box protein
BPEV02_C08G20200	treatment	B-box zinc finger protein 19
BPEV02_C09G03430	treatment	ThiC-associated domain-containing protein
BPEV02_C09G03660	treatment	Maternal effect embryo arrest 59
BPEV02_C09G05890	treatment	Two-component response regulator ARR1 (Fragment)
BPEV02_C09G19390	treatment	JmjC domain-containing protein
BPEV02_C11G13860	treatment	Di-heme cytochrome, transmembrane
BPEV02_C12G02080	treatment	Histone H2A/H2B/H3 domain-containing protein
BPEV02_C13G04540	treatment	Glycosyltransferase
BPEV02_C13G09210	treatment	ABC transporter domain-containing protein
BPEV02_C14G13810	treatment	Subtilisin-like protease
BPEV02_C14G13810	treatment	Subtilisin-like protease
