## Supplementary material for "Gene expression dynamics through time reveal low pleiotropy genes underlying local adaptation in silver birch (*Betula pendula*)": Table S7

### Sheet: Sheet1
Module	Variance explained (%)
	Sampling time	Population	Treatment	Sampling time × Treatment	Sampling time × Population	Treatment × Population	Sampling time × Treatment × Population	Residuals
Average across all genes	6.89	1.52	2.38	5.64	0.01	0.46	0.84	82.26
Unassigned genes	2.4	2.84	1.65	2.76	0.01	0.53	0.93	88.89
Photosynthetic electron transport	4.51	0.94	2.04	7.1	0	0.59	1.64	83.18
Cell cycle	5.8	1.05	1.65	7.21	0	0.42	0.5	83.37
mRNA processing	3.05	0.5	1.52	5.24	0.03	0.12	2.78	86.76
Translation	17.95	0.94	1.07	9.12	0	0.67	1.18	69.07
Immune and defence response	7	1.14	2.72	3.63	0.01	0.27	0.48	84.75
Chloroplast organization	15.25	1.33	2.93	3.49	0.01	0.3	0.85	75.84
Ubiquitin-dependent protein catabolism	10.68	0.9	1.92	9.3	0	0.68	0.7	75.82
Light harvesting and photosynthesis	6.38	1.06	10.85	11.36	0	0.34	0.74	69.28
Auxin responsive cell wall modification	4.03	0.99	3.11	6.8	0	0.34	0.37	84.34
Phloem development	3.61	0.98	0.81	4.61	0	0.12	0.53	89.33
Response to ethylene and wounding	11.89	0.27	4.26	9.82	0	0.76	0.18	72.82
Circadian rhythm and photoperiodic regulation	22.56	0.58	13.63	12.66	0	0.46	0.46	49.65
Secondary metabolism	4.64	0.87	0.53	3.7	0	0.2	0.16	89.9
Triterpenoid synthesis	0.49	0.89	1.47	4.78	0	0.19	0.3	91.88
greenyellow	2.31	0.81	8.57	19.8	0	0.97	0.69	66.87
Vacuolar targeting and transcriptional regulation	20.34	0.48	2	9.02	0	0.12	1.71	66.33
Secondary cell wall biogenesis	8.37	0.26	0.49	8.19	0	0.3	0.55	81.84
Calcium homeostasis and DNA damage response	8.88	0.45	2.65	7.89	0	0.64	7.85	71.64
Cell wall polysaccharide modification and auxin transport	9.85	0.7	1.16	7.62	0	0.58	0.96	79.13
tan	4.9	0.51	2.02	4.31	0.01	0.31	1.34	86.61
