## Supplementary material for "Gene expression dynamics through time reveal low pleiotropy genes underlying local adaptation in silver birch (*Betula pendula*)": Table S9

### Sheet: Table S9
Effect	Unassigned significant genes	Assigned significant genes	Odds ratio	CI	p-value	FDR adjusted p-value
Sampling time	2386	12813	0.139	0.131- 0.148	0	0
Treatment	1883	8576	0.322	0.303 - 0.342	5.88E-317	2.65E-316
Population	764	825	2.23	2.010 - 2.474	1.76e-51	3.18e-51
Any interaction	1028	4984	0.38	0.353- 0.409	4.84e-164	1.09e-163
Any population interaction	134	242	1.261	1.011- 1.566	0.0367	0.0413
Population × sampling time	74	87	1.939	1.401- 2.678	4.69e-05	7.04e-05
Population × treatment	62	110	1.281	0.921 - 1.766	0.135	0.135
Sampling time × treatment	956	5169	0.331	0.307 - 0.358	2.32e-209	6.95e-209
Population × sampling time × treatment	18	10	4.09	1.789 - 9.923	0.000276	0.000355
