## Supplementary material for "Gene expression dynamics through time reveal low pleiotropy genes underlying local adaptation in silver birch (*Betula pendula*)": Table S10

### Sheet: Table S10
Contrast	Nr of DEGs	%of DEGs in unassigned genes	Nr of modules	Top co-expression module	Nr of genes in top module	Average connectivity (kME, over all modules)
PUN vs ORA	57	31.58	5	Immune and defence response	21	0.533
VAL vs ORA	17	76.47	4	Cell cycle	1	0.284
LD1 vs SD	541	12.01	16	Cell cycle	274	0.714
LD2 vs SD	37	48.65	8	Immune and defence response	7	0.358
S2 vs S1	570	20	17	Circadian rhythm and photoperiodic regulation	107	0.581
S3 vs S1	3263	10.02	20	Translation	1159	0.664
S4 vs S1	2958	16.36	20	Cell cycle	457	0.608
PUN × LD1	305	5.9	7	Response to ethylene and wounding	127	0.725
VAL × LD1	19	94.74	1	Auxin responsive cell wall modification	1	0.289
PUN × LD2	12	33.33	2	Immune and defence response	7	0.468
PUN × S2	69	5.8	2	Immune and defence response	62	0.75
VAL × S2	1	100	0	None	0	0.167
PUN × S3	4	50	1	greenyellow	2	0.368
VAL × S4	1	100	0	None	0	0.228
LD1 × S2	211	26.07	14	Immune and defence response	35	0.572
LD2 × S2	48	29.17	6	Circadian rhythm and photoperiodic regulation	15	0.614
LD1 × S3	38	36.84	11	Circadian rhythm and photoperiodic regulation	7	0.548
LD2 × S3	355	21.97	14	Circadian rhythm and photoperiodic regulation	54	0.583
LD1 × S4	4103	7.97	19	Cell cycle	1190	0.679
LD2 × S4	1576	9.9	19	Translation	393	0.673
PUN × LD1 × S2	69	10.14	4	Immune and defence response	56	0.692
PUN × LD2 × S2	1	100	0	None	0	0.147
VAL × LD2 × S2	3	66.67	1	Calcium homeostasis and DNA damage response	1	0.429
PUN × LD1 × S3	270	5.19	11	Immune and defence response	173	0.742
VAL × LD1 × S3	6	50	2	greenyellow	2	0.381
VAL × LD2 × S3	1	100	0	None	0	0.231
PUN × LD1 × S4	58	8.62	3	Response to ethylene and wounding	27	0.75
VAL × LD1 × S4	12	91.67	1	Translation	1	0.301
PUN × LD2 × S4	1	100	0	None	0	0.418
