## Supplementary material for "Gene expression dynamics through time reveal low pleiotropy genes underlying local adaptation in silver birch (*Betula pendula*)": Table S11

### Sheet: Table S11
Gene ID	Gene	Module	kWithin	Hub rank	Hub percentile	Module size	kME
BPEV02_C05G18910	TFL2	Cell cycle	272.377	2202/2780	20.8	2780	0.383
BPEV02_C05G01780	ELF4	Circadian rhythm and photoperiodic regulation	67.7611	11/300	96.7	300	0.858
BPEV02_C06G07910	GIGANTEA	Circadian rhythm and photoperiodic regulation	47.9104	70/300	77	300	0.748
BPEV02_C09G05890	LUX/PCL1	Circadian rhythm and photoperiodic regulation	59.8613	23/300	92.7	300	0.793
BPEV02_C05G28130	PHYA	Auxin responsive cell wall modification	65.4403	929/998	7	998	0.356
BPEV02_C10G13050	CRY1	greenyellow	52.7906	5/367	98.9	367	0.839
BPEV02_C05G19240	LHY	greenyellow	41.7046	38/367	89.9	367	0.661
BPEV02_C10G04470	HY5	Unassigned genes
BPEV02_C14G11460	SOC1	Unassigned genes
BPEV02_C08G08390	FT	Unassigned genes
BPEV02_C07G18430	CDF1	Unassigned genes
BPEV02_C07G04140	LNK2	Unassigned genes
BPEV02_C02G18100	CONSTANS-like 1	Light harvesting and photosynthesis	50.3968	144/503	71.6	503	0.649
BPEV02_C01G14240	PHYB	tan	38.4271	241/364	34.1	364	0.585
BPEV02_C10G01710	CONSTANS-like 2	tan	33.4404	321/364	12.1	364	0.362
BPEV02_C06G03160	ELF3	Immune and defence response	279.24	4216/4619	8.7	4619	0.374
BPEV02_C12G09180	APRR1/TOC1	Immune and defence response	305.359	3307/4619	28.4	4619	0.438
BPEV02_C08G19460	SVP	Immune and defence response	434.451	1470/4619	68.2	4619	0.644
BPEV02_C10G09080	ZTL	Immune and defence response	277.319	4268/4619	7.6	4619	0.373
BPEV02_C03G11350	LNK1	Ubiquitin-dependent protein catabolism	117.466	702/1445	51.5	1445	0.56
BPEV02_C02G00600	PHYC	Ubiquitin-dependent protein catabolism	153.899	438/1445	69.8	1445	0.707
BPEV02_C02G13810	BFT	Ubiquitin-dependent protein catabolism	117.825	698/1445	51.8	1445	0.587
